# Expression of terminal deoxynucleotidyl transferase (TdT) identifies lymphoid-primed progenitors in human bone marrow

**DOI:** 10.1101/2022.10.30.514380

**Authors:** YeEun Kim, Ariel A. Calderon, Patricia Favaro, David R. Glass, Albert G. Tsai, Luciene Borges, William J. Greenleaf, Sean C. Bendall

## Abstract

Lymphoid specification in human hematopoietic progenitors is not fully understood. To better associate lymphoid identity with protein-level cell features, we conducted a highly multiplexed single-cell proteomic screen on human bone marrow progenitors. This screen identified terminal deoxynucleotidyl transferase (TdT), a specialized DNA polymerase intrinsic to VDJ recombination, broadly expressed within CD34+ progenitors prior to B/T cell emergence. While these TdT+ cells coincided with granulocyte-monocyte progenitor (GMP) immunophenotype, their accessible chromatin regions showed enrichment for lymphoid-associated transcription factor (TF) motifs. TdT expression on GMPs was inversely related to the SLAM family member CD84. Prospective isolation of CD84^lo^ GMPs demonstrated robust lymphoid potential *ex vivo*, while still retaining significant myeloid differentiation capacity, akin to LMPPs. This multi-omic study identifies previously unappreciated lymphoid-primed progenitors, redefining the lympho-myeloid axis in human hematopoiesis.
