## Supplemental Table 1 for "Expression of terminal deoxynucleotidyl transferase (TdT) identifies lymphoid-primed progenitors in human bone marrow"

### Sheet: Sheet2
Bone Marrow core antibodies stained across all panels
Antibody target	Clone	Provider	Panel	Element	Mass channel	Stain concentration (µg/mL)
CD45	HI30	BioLegend	Core	Y	89	1
CD71	CY1G4	BioLegend	Core	In	115	1
CD38	HIT2	BioLegend	Core	Ce	140	2
TdT	E17-1519	BD	Core	Pr	141	1
IRF8	7G11A45	BioLegend	Core	Nd	142	1
CD45RA	HI100	Fluidigm	Core	Nd	143	1
CD34	581	BioLegend	Core	Nd	144	1
SATB1	O96C6	BioLegend	Core	Nd	145	1
CD10	HI10a	BioLegend	Core	Nd	146	1
CD90	5E10	BioLegend	Core		biotin	10
CD123	6H6	BioLegend	Core		FITC	2
Anti-FITC			Core	Pt	198	4
Anti-biotin	1D4-C5	BioLegend	Core	Bi	209	1
Bone Marrow screening panels 1-15
Antibody target	Clone	Provider	Panel	Element	Mass channel	Stain concentration (µg/mL)
CD39	A1	BioLegend	1	Nd	147	0.5
CD103	Ber-ACT8	BioLegend	1	Nd	148	2
CD45RO	UCHL1	Biolegend	1	Sm	149	2
CD70	113-16	BioLegend	1	Nd	150	2
CD165	SN2 (N6-D11)	BioLegend	1	Eu	151	0.5
TCRgd	11F2	Fluidigm	1	Sm	152	1
CD366	F38-2E2	Fluidigm	1	Eu	153	0.5
CD5	UCHT2	BioLegend	1	Sm	154	2
CD199	BL/CCR9	BioLegend	1	Gd	155	1
CD200	OX-104	BioLegend	1	Gd	156	4
CD4	RPA-T4	BioLegend	1	Gd	157	0.5
CD184	12G5	BioLegend	1	Gd	158	4
CD357	621	Fluidigm	1	Tb	159	4
TCRab	BW242/412	Miltenyi	1	Gd	160	2
CD26	BA5b	Fluidigm	1	Dy	161	0.5
CD7	M-T701	BD	1	Dy	162	0.5
CD8a	RPA-T8	BioLegend	1	Dy	163	0.75
CD254	MIH24	BioLegend	1	Dy	164	2
CD278	C398.4A	BioLegend	1	Ho	165	2
CD52	HI186	BioLegend	1	Er	166	1
CD43	CD43-10G7	BioLegend	1	Er	167	0.5
CD154	24-31	Fluidigm	1	Er	168	1
CD25	BC96	BioLegend	1	Tm	169	1
CD3	UCHT1	Biolegend	1	Er	170	0.5
CD57	HCD57	BioLegend	1	Yb	172	0.125
CD365	1D12	BioLegend	1	Yb	173	2
CD2	TS1/8	BioLegend	1	Yb	174	1
CD279	EH12.2H7	DVS	1	Lu	175	1
CD56	NCAM16.2	Fluidigm	1	Yb	176	1
CD94	DX22	BioLegend	2	Sm	147	1
CD6	BL-CD6	Fluidigm	2	Nd	148	0.5
CD81	5A6	BioLegend	2	Sm	149	2
CD96	NK92.39	BioLegend	2	Nd	150	8
CD122	TU27	BioLegend	2	Eu	151	2
FcRL6	2H3	BioLegend	2	Sm	152	1
CD178	NOK-1	BioLegend	2	Eu	153	2
CD314	1D11	BioLegend	2	Sm	154	2
CD223	polyclonal	R&D	2	Gd	155	0.5
CD100	A8	Fluidigm	2	Gd	156	4
CD319	162.1	BioLegend	2	Gd	157	2
CD158a/h	HP-MA4	BioLegend	2	Gd	158	0.5
CD197	G043H7	Fluidigm	2	Tb	159	2
CD186	K041E5	Fluidigm	2	Gd	160	4
CD337	P30-15	BioLegend	2	Dy	161	1
CD336	P44-8	BioLegend	2	Dy	162	2
CD355	Cr24.1	BioLegend	2	Dy	163	4
CX3CR1	2A9-1	BioLegend	2	Dy	164	4
CD335	900	BioLegend	2	Ho	165	2
CD74	LN2	Fluidigm	2	Er	166	8
CD158e1	DX9	Fluidigm	2	Er	167	1
CD158d	mAb 33 (33)	BioLegend	2	Er	168	8
CD158f	UP-R1	BioLegend	2	Tm	169	8
TCR Va24-Ja18	6B11	Fluidigm	2	Er	170	0.5
NKp80	5D12	BioLegend	2	Yb	171	4
CD161	HP-3G10	BioLegend	2	Yb	172	2
CD158b	DX27	Fluidigm	2	Yb	173	4
CD229	HLy9.1.25	Fluidigm	2	Yb	174	0.25
TCR Vd2	B6	BioLegend	2	Lu	175	0.25
TCR Va7.2	3C10	BioLegend	2	Yb	176	2
CD307e	509f6	BioLegend	3	Sm	147	2
CD48	BJ40	BioLegend	3	Nd	148	2
CD179a	HSL96	BioLegend	3	Sm	149	1.5
CD30	BY88	BioLegend	3	Nd	150	2
CD138	DL-101	BioLegend	3	Eu	151	2
CD79b	CB3-1	Thermo Fisher	3	Sm	152	4
CD19	SJ25C1	BioLegend	3	Eu	153	0.5
CD267	1A1	BioLegend	3	Sm	154	1
CD268	11C1	Fluidigm	3	Gd	155	2
CD10	HI10a	BioLegend	3	Gd	156	0.5
IgL	MHL-38	BioLegend	3	Gd	157	2
CD179b	HSL11	BioLegend	3	Gd	158	2
CD20	2H7	BioLegend	3	Tb	159	1
TLT-2	MIH61	BioLegend	3	Gd	160	4
IgK	MHK-49	BioLegend	3	Dy	161	1
CD127	HCD127	BioLegend	3	Dy	162	6
CD272	MIH26	BioLegend	3	Dy	163	4
CD95	DX2	Fluidigm	3	Dy	164	1
IgM	G20-127	BD	3	Er	166	0.75
CD27	O323	BioLegend	3	Er	167	2
CD22	HIB22	BioLegend	3	Er	168	2
CD275	9F.8A4	BioLegend	3	Tm	169	4
CD290	3C10C5	BioLegend	3	Er	170	2
CD185	51505	Fluidigm	3	Yb	171	1
CD351	TX61	BioLegend	3	Yb	172	2
CD352	NT-7	BioLegend	3	Yb	173	0.5
CD360	2G1-K12	BioLegend	3	Yb	174	2
IgD	IA6-2	BioLegend	3	Lu	175	0.0625
IgA	9H9H11	BioLegend	3	Yb	176	2
CD45RB	MEM-55	BioLegend	4	Sm	147	2
CD55	JS11	Fluidigm	4	Nd	148	0.5
CD124	G077F6	BioLegend	4	Sm	149	2
CD152	L3D10	BioLegend	4	Nd	150	4
CD29	TS2/16	BioLegend	4	Eu	151	0.5
CD9	HI9a	BioLegend	4	Sm	152	2
CD274	29E.2A3	BioLegend	4	Eu	153	2
CD84	CD84.1.21	Fluidigm	4	Sm	154	1
CD11b	ICRF44	BD	4	Gd	155	4
CD18	TS1/18	BioLegend	4	Gd	156	1
CD172g	LSB2.20	BioLegend	4	Gd	157	2
CD194	205410	Fluidigm	4	Gd	158	1
CD126	UV4	BioLegend	4	Tb	159	8
CD137	4B4-1	BD	4	Gd	160	2
CD24	ML5	BioLegend	4	Dy	161	8
CD69	FN50	Fluidigm	4	Dy	162	1
CD257	T7-241	Fluidigm	4	Dy	163	4
CD196	G034E3	BioLegend	4	Dy	164	0.5
CD35	E11	BioLegend	4	Ho	165	1
CD50	CBR-IC3/1	BioLegend	4	Er	166	1
CD150	A12 (7D4)	BioLegend	4	Er	167	2
CD130	2E1B02	Fluidigm	4	Er	168	4
CD46	TRA-2-10	BioLegend	4	Tm	169	2
CD40	5C3	BioLegend	4	Er	170	1
CD44	IM7	Fluidigm	4	Yb	171	1
CD47	B6H12	BD	4	Yb	172	2
CD59	p282/H19	Fluidigm	4	Yb	173	4
CD54	HA58	BioLegend	4	Yb	174	2
CD134	ACT35	Fluidigm	4	Lu	175	2
CD321	OV-5B8	BioLegend	4	Yb	176	0.75
CD82	ASL-24	BioLegend	5	Sm	147	1
CD205	HD30	BioLegend	5	Nd	148	0.5
CD86	IT2.2	BioLegend	5	Sm	149	0.25
CD119	GIR-208	BioLegend	5	Nd	150	1
CD72	3F3	BioLegend	5	Eu	151	1
CD148	A3	BioLegend	5	Sm	152	1
CD32	FUN-2	Fluidigm	5	Eu	153	2
siglec 10	5G6	R&D	5	Sm	154	2
siglec 9	K8	Fluidigm	5	Gd	155	1
CD147	HIM6	Fluidigm	5	Gd	156	1
CD156c	SHM14	BioLegend	5	Gd	157	1
CD137 ligand	5F4	Fluidigm	5	Gd	158	8
CD98	UM7F8	Fluidigm	5	Tb	159	2
CD28	CD28.2	BioLegend	5	Gd	160	2
CD166	3A6	BioLegend	5	Dy	161	4
integrin b7	FIB504	Fluidigm	5	Dy	162	1
CD180	MHR73-11	BioLegend	5	Dy	163	1
CD181	8F1/CXCR1	BioLegend	5	Dy	164	1
HLA-G	87G	BioLegend	5	Ho	165	2
CD328	6-434	Fluidigm	5	Er	166	4
CD162	KPL-1	Fluidigm	5	Er	167	0.5
CD195	T21/8	BioLegend	5	Er	168	1
CD200R	OX-108	BioLegend	5	Tm	169	4
CD210	3F9	BioLegend	5	Er	170	8
CD182	5E8/CXCR2	BioLegend	5	Yb	171	2
CD218a	H44	BioLegend	5	Yb	172	1
CD244	C1.7	BioLegend	5	Yb	173	1
HLA-E	3D12	BioLegend	5	Yb	174	2
HLA-A2	BB7.2	BioLegend	5	Lu	175	2
CD45R/B220	RA3-6B2	DVS	5	Yb	176	1
CD252	11C3.1	BioLegend	6	Sm	147	2
CD226	11A8	BioLegend	6	Nd	148	1
CD307d	413D12	BioLegend	6	Sm	149	2
CD220	B6.220	BioLegend	6	Nd	150	2
CD102	CBR-IC2-2	Fluidigm	6	Eu	151	1
CD253	RIK-2	BioLegend	6	Sm	152	2
CD276	MIH42	BioLegend	6	Eu	153	2
CD11a	HI111	BioLegend	6	Sm	154	1
CD277	BT3.1	BioLegend	6	Gd	155	8
CD294	BM16	BioLegend	6	Gd	156	2
CD245	DY12	BioLegend	6	Gd	157	2
CD101	BB27	Fluidigm	6	Gd	158	0.5
CD317	RS38E	BioLegend	6	Tb	159	8
CD146	SHM-57	BioLegend	6	Gd	160	8
CD107b	H4B4	Fluidigm	6	Dy	161	2
CD1d	51.1	Fluidigm	6	Dy	162	1
CD45RA	HI100	BioLegend	6	Dy	163	0.5
CD371	50C1	BioLegend	6	Dy	164	0.1
CCR10	6588-5	BioLegend	6	Ho	165	4
CXCR7	8F11-M16	BioLegend	6	Er	166	8
CD53	HI29	BD	6	Er	167	4
CD73	AD2	Fluidigm	6	Er	168	0.5
TCR Vb8	JR2 (JR.2)	BioLegend	6	Tm	169	0.25
CD80	2D10	BioLegend	6	Er	170	2
TCR Vg9	B3	BioLegend	6	Yb	171	0.25
HLA-A/B/C	W6/32	BioLegend	6	Yb	172	1
HLA-DQ	HLADQ1	BioLegend	6	Yb	173	0.5
TCR Vb9	MKB1	BioLegend	6	Yb	174	0.5
TCR Vb13.2	H132	BioLegend	6	Lu	175	1
CLA	HECA-452	Fluidigm	6	Yb	176	2
CD109	W7C5	BioLegend	7	Sm	147	2
CD34	581	BioLegend	7	Nd	148	1
CD111	R1.302	BioLegend	7	Sm	149	2
CD144	BV9	Fluidigm	7	Nd	150	8
CD112	TX31	BioLegend	7	Eu	151	2
CD131	1C1	BioLegend	7	Sm	152	1
CD90	50000000000	BioLegend	7	Eu	153	0.5
CD164	67D2	BioLegend	7	Sm	154	1
CD129	AH9R7	BD	7	Gd	155	2
CD183	G025H7	Fluidigm	7	Gd	156	1
CD115	9-4D2-1E4	BioLegend	7	Gd	157	4
CD33	WM53	Fluidigm	7	Gd	158	2
CD38	HIT2	BioLegend	7	Tb	159	1
CD201	RCR-401	BioLegend	7	Gd	160	2
CD14	M5E2	BD	7	Dy	161	2
CD11c	B-ly6	BD	7	Dy	162	2
CD1c	L161	BioLegend	7	Dy	163	1
CD15	W6D3	Fluidigm	7	Dy	164	1
CD16	3G8	BioLegend	7	Ho	165	2
CD202b	33.1 (Ab33)	BioLegend	7	Er	166	2
CD303	201A	BioLegend	7	Er	167	2
CD105	43A3	BioLegend	7	Er	168	2
CD135	4G8	BD	7	Tm	169	2
CD243	UIC2	BioLegend	7	Er	170	4
CD117	104D2	BioLegend	7	Yb	171	2
CD318	CUB1	BioLegend	7	Yb	172	0.25
CD325	8C11	BioLegend	7	Yb	173	0.25
HLA-DR	L243	Biolegend	7	Yb	174	0.5
CD193	5E8	Fluidigm	7	Lu	175	4
CD64	10.1	BioLegend	7	Yb	176	0.375
CD42b	HIP1	BioLegend	8	Sm	147	2
CD51	NKI-M9	BioLegend	8	Nd	148	2
CD140b	18A2	BioLegend	8	Sm	149	2
CD61	VI-PL2	Fluidigm	8	Nd	150	1
CD71	CY1G4	BioLegend	8	Eu	151	0.125
CD66b	80H3	Fluidigm	8	Sm	152	1
CD326	9C4	BioLegend	8	Eu	153	1
CD45	HI30	BioLegend	8	Sm	154	0.5
CD93	VIMD2	BioLegend	8	Gd	155	1
CD114	LMM741	BioLegend	8	Gd	156	2
CD143	5-369	BioLegend	8	Gd	157	2
CD203c	NP4D6	BioLegend	8	Gd	158	0.25
CD170	1A5	BioLegend	8	Tb	159	0.2
CD300f	UP-D2	BioLegend	8	Gd	160	2
CD163	GHI/61	BioLegend	8	Dy	161	2
CD324	67A4	BioLegend	8	Dy	162	4
CD36	5-271	BioLegend	8	Dy	163	0.5
siglec 8	7C9	Fluidigm	8	Dy	164	4
CD107a	H4A3	BioLegend	8	Ho	165	2
CD87	VIM5	BioLegend	8	Er	166	2
CD106	STA	BioLegend	8	Er	167	2
CD13	L138	BD	8	Er	168	2
CD140a	16A1	BioLegend	8	Tm	169	2
CD63	H5C6	BD	8	Er	170	2
CD68	Y1/82A	BioLegend	8	Yb	171	4
CDw93	R139	BD	8	Yb	172	2
CD169	7-239	BioLegend	8	Yb	173	2
CD89	A59	Fluidigm	8	Yb	174	2
CD41	HIP8	BioLegend	8	Lu	175	2
CD88	S5/1	BioLegend	8	Yb	176	4
CD207	1000	BioLegend	9	Sm	147	2
CD83	HB15e	BioLegend	9	Nd	148	4
CD172b	B4B6	Fluidigm	9	Sm	149	1
CD21	LT21	BioLegend	9	Nd	150	2
CD123	6H6	Fluidigm	9	Eu	151	1
CD155	SKII.4	BioLegend	9	Sm	152	1
FceRIa	AER-37 (CRA-1)	BioLegend	9	Eu	153	1
CD282	TL2.1	Fluidigm	9	Sm	154	4
CD1b	SN13	Fluidigm	9	Gd	155	1
CD209	9E9A8	BioLegend	9	Gd	156	4
CD66	B1.1/CD66	BD	9	Gd	157	1
CD270	122	BioLegend	9	Gd	158	4
CD116	4H1	BioLegend	9	Tb	159	2
C3aR	hC3aRZ8	BioLegend	9	Gd	160	1
galectin 9	9M1-3	BioLegend	9	Dy	161	4
CD286	TLR6.127	BioLegend	9	Dy	162	8
CD301	H037G3	BioLegend	9	Dy	163	4
CD23	EBVCS-5	Fluidigm	9	Dy	164	1
CD300e	UP-H2	BioLegend	9	Ho	165	1
podoplanin	NC-08	BioLegend	9	Er	166	2
CD1a	HI149	Fluidigm	9	Er	167	4
CD206	15-2	DVS	9	Er	168	8
CD304	12C2	Fluidigm	9	Tm	169	0.25
b2 microglobulin	2M2	Fluidigm	9	Er	170	0.5
CD97	VIM3b	Fluidigm	9	Yb	171	4
CD273	24F.10C12	DVS	9	Yb	172	1
CD370	8F9	BioLegend	9	Yb	173	2
CD271	ME20.4	BioLegend	9	Yb	174	2
CD172a	SE5A5	Fluidigm	9	Lu	175	2
CD58	TS2/9	Fluidigm	9	Yb	176	1
CD51/CD61	23C6	BioLegend	10	Sm	147	2
CD132	TUGh4	Fluidigm	10	Nd	148	0.5
CD66a/c/e	ASL-32	Fluidigm	10	Sm	149	4
CD85a	MKT5.1	BioLegend	10	Nd	150	0.5
CD85d	42D1	BioLegend	10	Eu	151	4
CD235ab	HIR2	BioLegend	10	Sm	152	0.2
CD85g	17G10.2	BioLegend	10	Eu	153	2
CD85h	24	BioLegend	10	Sm	154	4
CD85k	ZM4.1	BioLegend	10	Gd	155	1
CD85j	GHI/75	Fluidigm	10	Gd	156	4
C5L2	1D9-M12	BioLegend	10	Gd	157	4
GARP	7B11	BioLegend	10	Gd	158	2
Mac-2	Gal397	BioLegend	10	Tb	159	1
CD49e	NKI-SAM-1	Fluidigm	10	Gd	160	0.25
CD49b	P1E6-C5	Fluidigm	10	Dy	161	0.25
TIM-4	9F4	BioLegend	10	Dy	162	2
CD49a	TS2/7	Fluidigm	10	Dy	163	0.125
CD49f	GoH3	BioLegend	10	Dy	164	2
SSEA-3	MC-631	BD	10	Ho	165	2
SSEA-4	MC-813-70	BioLegend	10	Er	166	0.25
SSEA-5	800000000000	BioLegend	10	Er	167	0.25
integrin a9b1	Y9A2	Fluidigm	10	Er	168	4
CD62L	DREG-56	BioLegend	10	Tm	169	2
CD62P	AK4	BioLegend	10	Er	170	0.5
CD31	WM59	BioLegend	10	Yb	171	1
CD49d	9F10	BioLegend	10	Yb	172	0.3
CD141	1A4	Fluidigm	10	Yb	173	1
CD62E	HAE-1f	BioLegend	10	Yb	174	2
CD300c	TX45	BioLegend	10	Lu	175	4
TSLPR	1B4	BioLegend	10	Yb	176	2
CD108	MEM-150	BioLegend	11	Sm	147	1
CD167a	51D6	BioLegend	11	Nd	148	0.25
CD284	HTA125	BioLegend	11	Sm	149	2
CD213a2	SHM38	BioLegend	11	Nd	150	2
CD255	CARL-1	BioLegend	11	Eu	151	2
CD258	T5-39	BioLegend	11	Sm	152	4
CD261	DJR1	BioLegend	11	Eu	153	2
CD262	DJR2-4 (7-8)	BioLegend	11	Sm	154	4
CD263	DJR3	BioLegend	11	Gd	155	8
CD266	ITEM-1	BioLegend	11	Gd	156	2
CD334	4FR6D3	BioLegend	11	Gd	157	2
CD340	24D2	BioLegend	11	Gd	158	2
CD309	89106	R&D	11	Tb	159	4
CD344	CH3A4A7	BioLegend	11	Gd	160	0.5
CD49c	ASC-1	Fluidigm	11	Dy	161	0.125
integrin b5	AST-3T	BioLegend	11	Dy	162	0.25
CD231	SN1a M3-3D9	Fluidigm	11	Dy	163	8
lymphotoxin β receptor	31G4D8	BioLegend	11	Dy	164	2
EGFR	AY13	BioLegend	11	Ho	165	2
IL-28RA	MHLICR2a	BioLegend	11	Er	166	2
LAP	TW4-6H10	BioLegend	11	Er	167	4
CD305	NKTA255	Santa Cruz	11	Er	168	1
MSC/NPC	W4A5	BioLegend	11	Tm	169	2
CD99	HCD99	Fluidigm	11	Er	170	2
IFNg R b chain	2HUB-159	BioLegend	11	Yb	171	2
CD354	TREM-26	Fluidigm	11	Yb	172	1
jagged 2	MHJ2-523	BioLegend	11	Yb	173	2
MIC A/B	6D4	Fluidigm	11	Yb	174	8
SUSD2	W3D5	BioLegend	11	Lu	175	2
NPC	57D2	BioLegend	12	Sm	147	2
PSMA	LNI-17	BioLegend	12	Nd	148	2
Notch 1	MHN1-519	BioLegend	12	Sm	149	0.25
Notch 2	MHN2-25	BioLegend	12	Nd	150	0.25
Notch 3	MHN3-21	BioLegend	12	Eu	151	0.25
Notch 4	MHN4-2	BioLegend	12	Sm	152	0.25
erbB3	1B4C3	BioLegend	12	Eu	153	2
TRA-1-60-R	TRA-1-60-R	BioLegend	12	Gd	155	0.25
TRA-1-81	TRA-1-81	BioLegend	12	Gd	156	0.25
delta opioid receptor	DOR7D2A4	BioLegend	12	Gd	157	2
DLL1	MHD1-314	BioLegend	12	Gd	158	2
DLL4	MHD4-46	BioLegend	12	Tb	159	2
CD298	LNH-94	BioLegend	12	Gd	160	1
SUSD2	W5C5	BioLegend	12	Dy	162	1
DR3	JD3	BioLegend	12	Dy	163	8
CD215	JM7A4	BioLegend	12	Dy	164	2
CD338	5D3	BioLegend	12	Er	166	2
GLUT1	EPR3915	Abcam	12	Er	167	2
TNAP	W8B2	BioLegend	12	Er	168	4
IgE	MHE-18	BioLegend	12	Tm	169	1
GLI	Poly6424	BioLegend	12	Er	170	2
CD221	1H7	BD	12	Yb	171	4
MCT1	P14612	Thermo Fisher	12	Yb	172	2
CD104	58XB4	Fluidigm	12	Yb	173	1
BMI-1	P51-311	BD	13	Sm	147	1
NFkB p65 (pS536)	J144-460	BD	13	Sm	149	0.5
OCT3/4	O50-808	BD	13	Nd	150	0.5
Hes1	3A3	Abnova	13	Eu	151	0.25
AKT_p	J1-223.371	Fluidigm	13	Sm	152	1
ID2	4E12G5	Abcam	13	Eu	153	2
GFI-1	3G8	Abnova	13	Sm	154	4
PBX1	UNLB	CST	13	Gd	155	1
SHIP1	C40G9	CST	13	Gd	156	2
RUNX1	1C5B16	BioLegend	13	Gd	157	3
PU.1	7C6B05	BioLegend	13	Gd	158	2
FoxP3	259D/C7	Fluidigm	13	Tb	159	1
GATA1	D52H6	CST	13	Gd	160	3
CEBPA	16C12B70	BioLegend	13	Dy	161	2
NFIL3	#714401	R&D	13	Dy	162	4
ID3	D16D10	CST	13	Dy	163	1
TOX	TXRX10	eBioscience	13	Dy	164	2
PAX5 (total)	1H9	eBioscience	13	Ho	165	2
FoxP1	D35D10	CST	13	Er	166	1
GATA3	TWAJ	Fluidigm	13	Er	167	1
TCF1	C63D9	CST	13	Er	168	1
REX1	14HCLC	Thermo Fisher	13	Tm	169	1.5
b catenin	D13A1	CST	13	Er	170	3
FoxA2	D56D6	CST	13	Yb	171	1
GATA2	oligoclonal	Life technologies	13	Yb	172	2
FoxO3A	D19A7	CST	13	Yb	173	2
LEF1	C18A7	CST	13	Yb	174	2
KLF4	polyclonal	CST	13	Lu	175	4
GAPDH	65C	Thermo Fisher	14	Sm	147	1
NRF2	EP1809Y	Abcam	14	Nd	148	0.5
CytC	6H2.B4	BioLegend	14	Sm	149	2
OGDH	polyclonal	Thermo Fisher	14	Nd	150	2
puromycin	12D10	Sigma	14	Eu	151	1
ENO1	EPR10863(B)	Abcam	14	Sm	152	1
CS	EPR8067	Abcam	14	Eu	153	1
BrdU	3D4	BD	14	Sm	154	2
HIF1A	16H4L13	Thermo Fisher	14	Gd	155	2
PFKFB4	polyclonal	Thermo Fisher	14	Gd	156	2
DRP1	EPR19274	Abcam	14	Gd	157	1
ATPA5	15H4C4	Abcam	14	Gd	158	1
ACADM	3B7BH7	Abcam	14	Tb	159	2
H3_p(S10)	11D8	Biolegend	14	Gd	160	1
VDAC1	20B12AF2	Abcam	14	Dy	161	2
Cyclin_B1	GNS-1	BD	14	Dy	162	2
XBP1	polyclonal	Thermo Fisher	14	Dy	163	2
S6_p	N7-548	BD	14	Dy	164	2
PGC1a_p	polyclonal	R&D	14	Ho	165	2
LAL	9G7F12	Abcam	14	Er	166	2
Ki67	B56	BD	14	Er	167	2
NRF1	EPR5554(N)	Abcam	14	Er	168	4
LDHA	EP1566Y	Abcam	14	Tm	169	0.5
IDH1	843219	Abcam	14	Er	170	2
HK2	3D3	Abcam	14	Yb	171	2
ACADVL	EPR15107(B)	Abcam	14	Yb	172	2
CPT1A	8F6AE9	Abcam	14	Yb	173	1
GOT2	polyclonal	Invitrogen	14	Yb	174	2
GLUD12	D9F7P	CST	14	Lu	175	2
OPA1	EPR11057(B)	Abcam	14	Yb	176	2
H3_pT3	polyclonal	CST	15	La	139	2
CHD1	D8C2	CST	15	Nd	147	1
H3k27ac	8173BF	CST	15	Sm	149	0.5
SetD8	43AT551.86	Abcam	15	Nd	150	1
LSD1	polyclonal	CST	15	Eu	153	1
HP1beta	4D7B8	Santa Cruz	15	Dy	156	8
SmarcD3	polyclonal	Milipore	15	Gd	157	1.5
H2Bk5ac	D5H1S	CST	15	Gd	158	1
CTCF	D31H2	CST	15	Gd	160	2
Ubi-H2A	D27C4	CST	15	Dy	161	1
DNMT3L	ab3493	Abcam	15	Dy	164	2
Suz12	D39F6	CST	15	Ho	165	2
H3k4me3	C42D8	CST	15	Er	166	1
H3k18ac	polyclonal	CST	15	Er	168	1
LaminA/C	E-1	Santa Cruz	15	Er	168	4
Acetyl-CBP/p300	polyclonal	CST	15	Tm	169	1
Histone H1.2	polyclonal	Novus	15	Tm	169	0.25
H3k9ac	C5B11	CST	15	Er	170	1
H3k27me3	C36B11	CST	15	Yb	172	0.5
Jarid2	D6M9X	CST	15	Yb	173	2
HH3 (mono)	D1H2	CST	15	Yb	176	1
