## Supplemental Table 3 for "Expression of terminal deoxynucleotidyl transferase (TdT) identifies lymphoid-primed progenitors in human bone marrow"

### Sheet: inTAC
Laser	Ab	Clone	Dye	Vendor	E/C (per 100µl)	I/C (per 100µl)
Blue 488	CD34	8G12	PerCP/Cy5.5	BD	8
	TdT	E17-1519	FITC	BD		8
Violet 405	CD38	HIT2	BV421	Biolegend	4
	Live/Dead		Aqua	Thermo Fisher
	Dump (streptavidin)		BV510	Biolegend		5
	cd3	UCHT1	biotin	Biolegend	2
	cd11b	M1/70	biotin	Biolegend	2
	cd14	M5E2	biotin	Biolegend	2
	cd20	2H7	biotin	Biolegend	2
	cd56	5.1H11	biotin	Biolegend	2
	cd61	Y2/51	biotin	Biolegend	10
	cd66b	B1.1/CD66	biotin	BD	1
	cd235a	HIR2	biotin	Biolegend	2
UV 355	CD123	6H6	BUV737	BD	2
Red 640	SATB1	14/SATB1	Alexa 647	BD		1
	CD45RA	HI100	AF 700	Biolegend	4
Yellow 561	CD10	HI10a	PE-Cy7	Biolegend	2

### Sheet: CD84sorting
Laser	Ab	Clone	Dye	Vendor	Primary (per 100µl)	2ndary (per 100µl)
Blue 488	CD34	8G12	PerCP/Cy5.5	BD	8
Violet 405	CD38	E17-1519	BV421	Biolegend	4
	CD45RA	HI100	BV605	Biolegend	4
	Live/Dead		Aqua	Thermo Fisher
	Dump (streptavidin)		BV510	Biolegend		5
	cd3	UCHT1	biotin	Biolegend	2
	cd11b	M1/70	biotin	Biolegend	2
	cd14	M5E2	biotin	Biolegend	2
	cd20	2H7	biotin	Biolegend	2
	cd56	5.1H11	biotin	Biolegend	2
	cd61	Y2/51	biotin	Biolegend	10
	cd66b	B1.1/CD66	biotin	BD	1
	cd235a	HIR2	biotin	Biolegend	2
UV 355	CD123	6H6	BUV737	BD	2
Red 640	CD84	CD84.1.21	APC	Biolegend	4
Yellow 561	CD10	HI10a	PE-Cy7	Biolegend	2

### Sheet: OP9-DL4_W3
Laser	Ab	Clone	Dye	Vendor	Primary (per 100µl)
Blue 488	OP9-DL4		GFP
Violet 405	CD14	M5E2	BV421	Biolegend	5
	CD56	5.1H11	BV785	Biolegend	5
UV 355	CD45	HI30	BUV395	BD	5
Red 640	CD15	HI98	APC	BD	20
Yellow 561	CD19	HIB19	PE	Biolegend	5
	7aad			Biolegend

### Sheet: OP9-DL4_W5
Laser	Ab	Clone	Dye	Vendor	Primary (per 100µl)
Blue 488	OP9-DL4		GFP
	CD5	UCHT2	FITC	Biolegend	5
Violet 405	CD7	CD7-6B7	Pac Blue	Biolegend	5
	CD3	OKT3	BV510	Biolegend	5
UV 355	CD45	HI30	BUV395	BD	5
Red 640	CD4	SK3	APC	BD	5
Yellow 561	CD1a	HI149	PE	Biolegend	5
	CD8	SK1	PE-cy7	BD	5
	7aad			Biolegend

### Sheet: OP9-DL4_LDA
Laser	Ab	Clone	Dye	Vendor	Primary (per 100µl)
Blue 488	OP9-DL4		GFP
	CD5	UCHT2	FITC	Biolegend	5
Violet 405	CD7	CD7-6B7	Pac Blue	Biolegend	5
	CD3	OKT3	BV510	Biolegend	5
UV 355	CD45	HI30	BUV395	BD	5
Red 640	CD4	SK3	APC	BD	5
Yellow 561	CD1a	HI149	PE	Biolegend	5
	CD8	SK1	PE-cy7	BD	5
	7aad			Biolegend
